# Activating a collaborative innate-adaptive immune response to control breast and ovarian cancer metastasis

**DOI:** 10.1101/2020.07.13.200477

**Authors:** Lijuan Sun, Tim Kees, Ana Santos Almeida, Bodu Liu, Xue-Yan He, David Ng, David Spector, Iain A. McNeish, Phyllis Gimotty, Sylvia Adams, Mikala Egeblad

**Affiliations:** Cold Spring Harbor Laboratory, Cold Spring Harbor, NY 11724, USA; Department of Surgery and Cancer, Imperial College London, London W12 0NN, UK; Department of Biostatistics, Epidemiology & Informatics, University of Pennsylvania, Philadelphia, PA 19104-6021, USA; Perlmutter Cancer Center, New York University, New York, NY 10016, USA

## Abstract

Many cancers recruit monocytes/macrophages and polarize them into tumor-associated macrophages (TAMs). TAMs promote tumor growth and metastasis and inhibit cytotoxic T cells. Yet, macrophages can also kill cancer cells after polarization by *e.g.*, lipopolysaccharide (LPS, a bacteria-derived toll-like receptor 4 [TLR4] agonist) and interferon gamma (IFNγ). They do so via nitric oxide (NO), generated by inducible NO synthase (iNOS). Altering the polarization of macrophages could therefore be a strategy for controlling cancer. Here, we show that monophosphoryl lipid A (MPLA, a derivative of LPS) with IFNγ activated macrophages isolated from metastatic pleural effusions of breast cancer patients to kill the corresponding patients’ cancer cells *in vitro*. Importantly, intratumoral injection of MPLA with IFNγ not only controlled local tumor growth but also reduced metastasis in mouse models of luminal and triple negative breast cancers. Furthermore, intraperitoneal administration of MPLA with IFNγ reprogrammed peritoneal macrophages, suppressed metastasis, and enhanced the response to chemotherapy in the ID8-p53^−/−^ ovarian carcinoma mouse model. The combined MPLA+IFNγ treatment reprogrammed the immunosuppressive microenvironment to be immunostimulatory by recruiting leukocytes, stimulating type I interferon signaling, decreasing tumor-associated (CD206^+^) macrophages, increasing tumoricidal (iNOS^+^) macrophages, and activating cytotoxic T cells through macrophage-secreted interleukin 12 (IL-12) and tumor necrosis factor α (TNFα). Both macrophages and T cells were critical for the anti-metastatic effects of MPLA+IFNγ. MPLA and IFNγ are already used individually in clinical practice, so our strategy to engage the anti-tumor immune response, which requires no knowledge of unique tumor antigens, may be ready for near-future clinical testing.
