## Supplementary data file 1 for "Activating a collaborative innate-adaptive immune response to control breast and ovarian cancer metastasis"

### Sheet: MPLA+IFNg_UP
Gene ID	Gene ID	Gene Symbol	Vehicle_1.tabular	Vehicle_2.tabular	Vehicle_3.tabular	MPLA+IFNg_1.tabular	MPLA+IFNg_2.tabular	MPLA+IFNg_3.tabular	MPLA_1.tabular	MPLA_2.tabular	MPLA_3.tabular	IFNg_1.tabular	IFNg_2.tabular	IFNg_3.tabular	log2FoldChange
ENSMUSG00000073409.12	ENSMUSG00000073409	H2-Q6	0.973351	5.9802	1.82484	39.0239	66.5532	62.7384	12.6679	5.50355	28.4686	44.4296	41.2725	13.5311	4.26107
ENSMUSG00000060550.16	ENSMUSG00000060550	H2-Q7	2.92005	1.9934	1.82484	36.8559	46.6866	40.9164	7.23883	7.33806	19.5722	32.2332	26.4567	16.0682	4.20714
ENSMUSG00000029417.9	ENSMUSG00000029417	Cxcl9	4.86675	5.9802	0	52.0319	63.5732	42.2803	2.71456	2.75177	36.4754	19.1657	17.9906	10.1483	3.86352
ENSMUSG00000018893.15	ENSMUSG00000018893	Mb	27.2538	73.7558	24.6353	603.787	492.693	631.476	41.6232	51.3664	258.886	147.227	132.284	65.1184	3.78164
ENSMUSG00000028268.14	ENSMUSG00000028268	Gbp3	2.92005	4.9835	0.912419	32.5199	35.7599	39.5525	9.95339	10.0898	47.1511	23.5215	26.4567	17.7596	3.61253
ENSMUSG00000026104.14	ENSMUSG00000026104	Stat1	6.81346	0	1.82484	23.848	30.7933	36.8247	5.42912	9.17258	24.0204	10.454	9.52443	2.53708	3.40442
ENSMUSG00000028270.12	ENSMUSG00000028270	Gbp2	1.9467	20.9307	1.82484	65.0399	98.3398	80.4689	13.5728	10.0898	89.854	26.135	19.0489	20.2967	3.30327
ENSMUSG00000098871.1	ENSMUSG00000098871	Mir6381	105.122	189.373	28.285	1305.13	750.959	1104.74	133.918	108.236	696.591	204.724	216.945	85.4151	3.29168
ENSMUSG00000060802.8	ENSMUSG00000060802	B2m	27.2538	31.8944	16.4235	152.844	291.046	178.668	93.1999	51.3664	152.129	251.767	146.041	144.614	3.04229
ENSMUSG00000046879.7	ENSMUSG00000046879	Irgm1	3.8934	3.9868	4.5621	21.68	34.7666	40.9164	13.5728	12.8416	30.2479	27.0062	24.3402	26.2165	2.96812
ENSMUSG00000078853.8	ENSMUSG00000078853	Igtp	3.8934	9.967	2.73726	41.1919	48.6733	38.1886	14.4777	6.42081	43.5925	19.1657	33.8646	13.5311	2.9477
ENSMUSG00000045932.12	ENSMUSG00000045932	Ifit2	0	8.9703	2.73726	21.68	21.8533	42.2803	7.23883	5.50355	20.4618	13.9387	12.6992	13.5311	2.87376
ENSMUSG00000068245.14	ENSMUSG00000068245	Phf11d	0	3.9868	3.64968	11.924	21.8533	21.8221	3.61941	1.83452	18.6825	11.3252	15.874	9.30263	2.86409
ENSMUSG00000024164.15	ENSMUSG00000024164	C3	3.8934	3.9868	5.47451	16.26	36.7533	40.9164	21.7165	13.7589	27.5789	3.48467	4.23308	2.53708	2.81423
ENSMUSG00000026103.14	ENSMUSG00000026103	Gls	7.78681	17.9406	7.29935	63.9559	49.6666	76.3772	19.9068	9.17258	40.0339	15.681	26.4567	9.30263	2.52429
ENSMUSG00000034842.16	ENSMUSG00000034842	Art3	44.7741	117.611	19.1608	326.283	295.02	415.983	60.6252	46.7802	288.244	49.6566	58.2048	43.9761	2.51441
ENSMUSG00000037321.17	ENSMUSG00000037321	Tap1	9.73351	11.9604	8.21177	58.5359	50.6599	60.0107	12.6679	5.50355	31.1375	31.362	26.4567	10.1483	2.50029
ENSMUSG00000069874.7	ENSMUSG00000069874	Irgm2	0.973351	7.9736	1.82484	15.176	22.8466	21.8221	10.8582	5.50355	24.91	15.681	14.8158	8.45694	2.47396
ENSMUSG00000061232.15	ENSMUSG00000061232	H2-K1	60.3478	73.7558	48.3582	244.984	411.239	270.048	111.297	111.905	272.231	318.847	240.227	184.361	2.34384
ENSMUSG00000032496.7	ENSMUSG00000032496	Ltf	21.4137	38.8713	40.1464	124.66	252.306	126.841	71.4834	86.2222	129.888	104.54	86.7781	82.878	2.32666
ENSMUSG00000067212.8	ENSMUSG00000067212	H2-T23	12.6536	19.934	8.21177	52.0319	77.4799	75.0134	28.0504	29.3523	72.9508	40.0737	43.3891	39.7476	2.32566
ENSMUSG00000026417.13	ENSMUSG00000026417	Pigr	22.3871	18.9373	11.8614	62.8719	86.4199	111.838	29.8602	18.3452	72.0611	41.8161	23.2819	29.5993	2.29565
ENSMUSG00000073421.5	ENSMUSG00000073421	H2-Ab1	9.73351	14.9505	9.12419	53.1159	63.5732	49.0997	24.431	23.8487	40.9236	48.7854	38.0977	27.9079	2.2939
ENSMUSG00000024369.16	ENSMUSG00000024369	Nelfe	9.73351	15.9472	17.336	69.3759	45.6933	92.7438	20.8116	28.435	27.5789	20.0369	20.1071	20.2967	2.27232
ENSMUSG00000024338.14	ENSMUSG00000024338	Psmb8	3.8934	4.9835	2.73726	14.092	23.84	17.7304	7.23883	11.9244	13.3446	20.0369	21.1654	15.2225	2.26082
ENSMUSG00000038055.12	ENSMUSG00000038055	Dexi	21.4137	29.901	15.5111	115.988	76.4865	124.113	18.0971	22.0142	56.0475	37.4602	41.2725	19.451	2.24413
ENSMUSG00000033880.11	ENSMUSG00000033880	Lgals3bp	8.76016	4.9835	2.73726	21.68	32.7799	21.8221	16.2874	13.7589	28.4686	22.6504	25.3985	21.1423	2.21055
ENSMUSG00000052446.17	ENSMUSG00000052446	Zfp961	33.0939	26.9109	16.4235	111.652	88.4065	151.391	36.1941	24.766	39.1443	75.7916	44.4473	31.2907	2.20113
ENSMUSG00000046718.8	ENSMUSG00000046718	Bst2	0.973351	9.967	2.73726	18.428	16.8866	24.5498	12.6679	8.25532	16.9032	13.0675	15.874	11.8397	2.12988
ENSMUSG00000025492.6	ENSMUSG00000025492	Ifitm3	8.76016	6.9769	5.47451	23.848	27.8133	39.5525	10.8582	20.1797	33.8064	13.9387	16.9323	20.2967	2.1044
ENSMUSG00000028458.12	ENSMUSG00000028458	Tesk1	72.028	113.624	79.3805	319.779	351.639	465.083	141.157	156.851	171.701	193.399	176.731	93.872	2.10036
ENSMUSG00000040033.16	ENSMUSG00000040033	Stat2	15.5736	12.9571	8.21177	36.8559	66.5532	45.008	9.04853	16.5106	40.9236	27.8774	29.6316	22.8337	2.01414
ENSMUSG00000024610.14	ENSMUSG00000024610	Cd74	26.2805	11.9604	12.7739	54.1999	86.4199	64.1023	41.6232	31.1868	63.1647	80.1474	67.7293	54.9701	2.00468
ENSMUSG00000070034.13	ENSMUSG00000070034	Sp110	2.92005	3.9868	6.38693	9.75598	25.8266	17.7304	4.52427	7.33806	18.6825	9.58285	11.641	10.1483	2.00374
ENSMUSG00000035929.11	ENSMUSG00000035929	H2-Q4	29.2005	19.934	19.1608	89.9718	91.3865	83.1966	29.8602	34.8558	79.1783	81.0186	75.1372	43.1304	1.95371
ENSMUSG00000040253.15	ENSMUSG00000040253	Gbp7	7.78681	16.9439	3.64968	44.4439	38.7399	25.9137	8.14368	11.9244	41.8132	12.1963	11.641	19.451	1.94265
ENSMUSG00000073411.11	ENSMUSG00000073411	H2-D1	42.8274	80.7327	38.3216	163.684	277.14	173.213	114.916	95.3948	193.942	217.792	162.974	144.614	1.92338
ENSMUSG00000030800.10	ENSMUSG00000030800	Prss8	2.92005	1.9934	10.0366	11.924	13.9066	30.0053	7.23883	10.0898	9.78608	5.22701	13.7575	6.76555	1.90104
ENSMUSG00000047656.8	ENSMUSG00000047656	Trpt1	7.78681	12.9571	8.21177	29.2679	28.8066	47.7358	6.33397	16.5106	23.1307	22.6504	12.6992	11.8397	1.86956
ENSMUSG00000059495.14	ENSMUSG00000059495	Arhgef12	12.6536	6.9769	7.29935	30.3519	20.86	46.3719	9.04853	7.33806	16.9032	17.4234	19.0489	17.7596	1.85744
ENSMUSG00000022217.14	ENSMUSG00000022217	Emc9	104.149	99.67	87.5922	325.199	224.493	490.997	104.963	88.974	225.08	120.221	148.158	74.4211	1.83641
ENSMUSG00000029561.17	ENSMUSG00000029561	Oasl2	3.8934	10.9637	10.0366	24.932	33.7733	30.0053	11.7631	7.33806	26.6893	32.2332	21.1654	17.7596	1.83332
ENSMUSG00000040097.16	ENSMUSG00000040097	Flywch1	89.5483	117.611	90.3295	304.603	268.2	486.905	76.0077	97.2293	236.645	119.35	152.391	87.1065	1.83276
ENSMUSG00000056116.18	ENSMUSG00000056116	H2-T22	65.2145	54.8185	39.234	158.264	182.773	210.037	40.7184	50.4492	128.998	94.0861	94.186	60.89	1.7908
ENSMUSG00000034459.8	ENSMUSG00000034459	Ifit1	3.8934	7.9736	3.64968	22.764	18.8733	9.54715	7.23883	1.83452	19.5722	20.908	15.874	14.3768	1.72188
ENSMUSG00000039753.16	ENSMUSG00000039753	Fbxl5	6.81346	3.9868	2.73726	21.68	11.92	10.911	7.23883	4.58629	14.2343	14.8099	13.7575	10.994	1.7172
ENSMUSG00000034422.14	ENSMUSG00000034422	Parp14	4.86675	6.9769	3.64968	14.092	15.8933	19.0943	16.2874	9.17258	20.4618	15.681	19.0489	14.3768	1.66348
ENSMUSG00000060586.10	ENSMUSG00000060586	H2-Eb1	9.73351	6.9769	10.0366	22.764	42.7133	19.0943	15.3825	15.5934	27.5789	40.9449	22.2237	16.9139	1.66079
ENSMUSG00000040270.16	ENSMUSG00000040270	Bach2	10.7069	5.9802	5.47451	20.596	24.8333	23.1859	5.42912	13.7589	11.5654	13.9387	12.6992	7.61125	1.63047
ENSMUSG00000040354.14	ENSMUSG00000040354	Mars	19.467	24.9175	13.6863	49.8639	45.6933	83.1966	22.6213	27.5177	38.2547	20.908	24.3402	18.6053	1.62209
ENSMUSG00000006517.5	ENSMUSG00000006517	Mvd	3.8934	8.9703	5.47451	18.428	15.8933	21.8221	9.95339	5.50355	16.9032	4.35584	9.52443	3.38278	1.61426
ENSMUSG00000021242.9	ENSMUSG00000021242	Npc2	14.6003	14.9505	17.336	35.7719	36.7533	66.8301	27.1456	24.766	39.1443	40.0737	27.515	21.988	1.57152
ENSMUSG00000042599.8	ENSMUSG00000042599	Kdm7a	9.73351	7.9736	9.12419	36.8559	26.82	15.0027	3.61941	7.33806	16.0136	10.454	11.641	16.9139	1.55205
ENSMUSG00000064330.9	ENSMUSG00000064330	Pde6h	113.882	142.528	80.2929	287.259	252.306	428.258	143.872	133.92	179.708	129.804	110.06	63.427	1.52327
ENSMUSG00000023104.9	ENSMUSG00000023104	Rfc2	122.642	142.528	102.191	298.099	291.046	466.447	144.777	118.326	223.3	198.626	137.575	100.638	1.52278
ENSMUSG00000031825.16	ENSMUSG00000031825	Crispld2	7.78681	6.9769	6.38693	10.84	24.8333	24.5498	17.1922	22.0142	20.4618	16.5522	7.40789	11.8397	1.50962
ENSMUSG00000038593.18	ENSMUSG00000038593	Tctn1	102.202	99.67	73.9059	265.579	187.74	324.603	159.254	122.913	120.991	124.577	74.0789	82.878	1.49612
ENSMUSG00000036594.14	ENSMUSG00000036594	H2-Aa	6.81346	5.9802	11.8614	22.764	29.8	16.3666	9.95339	10.0898	17.7929	25.2639	15.874	16.0682	1.48326
ENSMUSG00000025498.15	ENSMUSG00000025498	Irf7	13.6269	14.9505	10.949	34.6879	41.7199	34.097	15.3825	15.5934	37.365	35.7179	31.7481	29.5993	1.48322
ENSMUSG00000020059.9	ENSMUSG00000020059	Sycp3	216.084	266.119	261.864	546.335	516.533	932.893	229.833	308.199	416.353	300.553	328.064	283.307	1.42343
ENSMUSG00000024736.14	ENSMUSG00000024736	Tmem132a	59.3744	74.7525	41.9713	144.172	94.3665	219.585	62.4349	44.0284	93.4125	61.8529	45.5056	38.0562	1.37935
ENSMUSG00000022557.11	ENSMUSG00000022557	Bop1	35.0406	30.8977	35.5843	60.7039	72.5132	128.205	46.1475	42.1939	77.399	47.9142	69.8458	27.9079	1.36458
ENSMUSG00000021585.10	ENSMUSG00000021585	Cast	150.869	188.376	143.25	386.987	336.739	505.999	177.351	228.397	405.677	198.626	170.381	131.928	1.34975
ENSMUSG00000006281.8	ENSMUSG00000006281	Tep1	26.2805	24.9175	20.9856	48.7799	45.6933	83.1966	36.1941	28.435	32.0272	59.2394	39.156	29.5993	1.29946
ENSMUSG00000015942.9	ENSMUSG00000015942	Gtf2ird2	52.561	66.7789	43.7961	132.248	85.4265	181.396	83.2465	58.7045	79.1783	94.0861	57.1466	49.0502	1.29057
ENSMUSG00000066306.13	ENSMUSG00000066306	Numa1	68.1346	92.6931	68.4314	234.144	119.2	193.671	51.5766	71.5461	121.881	100.184	107.944	77.8038	1.2546
ENSMUSG00000035638.14	ENSMUSG00000035638	Muc20	25.3071	45.8482	50.183	86.7198	72.5132	125.477	61.53	78.8842	63.1647	30.4909	25.3985	24.5251	1.23046
ENSMUSG00000022504.10	ENSMUSG00000022504	Ciita	35.0406	23.9208	16.4235	58.5359	56.6199	61.3746	19.9068	22.0142	29.3582	21.7792	29.6316	21.988	1.22757
ENSMUSG00000016253.12	ENSMUSG00000016253	Nelfcd	42.8274	33.8878	35.5843	65.0399	67.5466	124.113	57.9106	44.0284	71.1715	35.7179	25.3985	27.9079	1.19273
ENSMUSG00000022216.17	ENSMUSG00000022216	Psme1	43.8008	36.8779	52.9203	111.652	83.4399	109.11	47.9572	41.2766	74.73	60.1106	53.9718	40.5933	1.18712
ENSMUSG00000026872.17	ENSMUSG00000026872	Zeb2	27.2538	20.9307	16.4235	49.8639	35.7599	60.0107	28.9553	18.3452	31.1375	17.4234	17.9906	15.2225	1.17257
ENSMUSG00000048755.9	ENSMUSG00000048755	Mcat	15.5736	32.8911	24.6353	43.3599	50.6599	69.5578	30.765	33.0213	48.0407	31.362	21.1654	22.8337	1.16203
ENSMUSG00000057342.15	ENSMUSG00000057342	Sphk2	117.775	153.492	142.337	263.411	355.613	301.417	155.635	129.333	193.053	247.412	206.363	187.744	1.15407
ENSMUSG00000075256.9	ENSMUSG00000075256	Cerkl	32.1206	29.901	22.8105	67.2079	53.6399	66.8301	19.0019	32.104	49.82	54.0124	52.9135	26.2165	1.14558
ENSMUSG00000075595.9	ENSMUSG00000075595	Zfp652	157.683	181.399	135.95	370.727	254.293	420.075	157.444	191.707	216.183	210.823	193.663	114.169	1.13754
ENSMUSG00000015702.13	ENSMUSG00000015702	Anxa9	25.3071	20.9307	23.7229	34.6879	41.7199	76.3772	33.4796	25.6832	41.8132	24.3927	28.5733	21.1423	1.12689
ENSMUSG00000038742.7	ENSMUSG00000038742	Angptl6	182.99	210.304	164.235	392.407	319.853	503.271	133.918	177.031	342.513	190.786	249.752	158.99	1.12447
ENSMUSG00000028766.10	ENSMUSG00000028766	Alpl	13.6269	9.967	18.2484	28.1839	32.7799	30.0053	21.7165	22.9314	32.9168	29.6197	24.3402	29.5993	1.12042
ENSMUSG00000096727.2	ENSMUSG00000096727	Psmb9	47.6942	56.8119	41.0589	131.164	95.3598	88.6522	40.7184	36.6903	60.4957	78.4051	66.671	54.9701	1.11449
ENSMUSG00000042508.16	ENSMUSG00000042508	Dmtf1	32.1206	29.901	24.6353	61.7879	40.7266	83.1966	40.7184	40.3594	53.3786	28.7485	42.3308	30.445	1.09967
ENSMUSG00000027323.10	ENSMUSG00000027323	Rad51	299.792	290.04	248.178	511.647	561.232	714.673	256.978	316.454	452.828	287.485	315.364	197.047	1.09295
ENSMUSG00000040829.14	ENSMUSG00000040829	Zmynd15	368.9	416.621	299.273	855.274	609.906	836.058	354.702	409.097	415.463	489.596	416.958	307.833	1.08499
ENSMUSG00000040688.16	ENSMUSG00000040688	Tbl3	883.803	1195.04	1052.93	2091.03	1632.04	2839.6	1160.02	1387.81	1498.16	892.947	999.007	669.79	1.0673
ENSMUSG00000028262.13	ENSMUSG00000028262	Clca3a2	27.2538	31.8944	26.4602	45.5279	86.4199	46.3719	86.8659	60.539	56.0475	54.8836	60.3214	89.6436	1.05864
ENSMUSG00000049775.16	ENSMUSG00000049775	Tmsb4x	53.5343	48.8383	60.2197	82.3838	132.113	117.294	130.299	96.3121	136.115	107.154	82.545	109.94	1.02901
ENSMUSG00000027950.7	ENSMUSG00000027950	Chrnb2	746.56	882.08	747.271	1603.23	1345.96	1898.52	589.964	820.029	1166.32	972.223	1158.81	735.754	1.02882
ENSMUSG00000026176.13	ENSMUSG00000026176	Ctdsp1	21.4137	31.8944	20.0732	53.1159	43.7066	51.8274	25.3359	31.1868	40.9236	25.2639	9.52443	21.1423	1.01843
ENSMUSG00000049401.10	ENSMUSG00000049401	Ogfr	77.8681	89.703	72.9935	133.332	147.013	199.126	99.5339	95.3948	161.915	108.025	107.944	97.2548	0.99502
ENSMUSG00000018899.16	ENSMUSG00000018899	Irf1	13.6269	30.8977	14.5987	29.2679	37.7466	50.4635	22.6213	27.5177	31.1375	23.5215	33.8646	28.7536	0.990592
ENSMUSG00000034993.7	ENSMUSG00000034993	Vat1	66.1879	96.6799	75.7308	176.692	148.006	147.299	57.9106	78.8842	141.453	114.123	159.799	76.9581	0.984193
ENSMUSG00000024661.6	ENSMUSG00000024661	Fth1	40.8807	41.8614	41.0589	65.0399	88.4065	91.3799	121.25	72.4634	80.9575	65.3376	57.1466	59.1986	0.983736
ENSMUSG00000014956.15	ENSMUSG00000014956	Ppp1cb	20.4404	16.9439	17.336	31.4359	37.7466	38.1886	66.9591	38.5248	41.8132	40.0737	57.1466	64.2727	0.97246
ENSMUSG00000032301.13	ENSMUSG00000032301	Psma4	13.6269	17.9406	23.7229	28.1839	33.7733	46.3719	31.6699	30.2695	39.1443	28.7485	34.9229	38.0562	0.97032
ENSMUSG00000030493.13	ENSMUSG00000030493	Faap24	64.2412	49.835	59.3072	72.6279	101.32	159.574	63.3397	89.8913	72.0611	59.2394	86.7781	66.8098	0.943814
ENSMUSG00000022587.14	ENSMUSG00000022587	Ly6e	89.5483	69.769	91.2419	113.82	215.553	148.663	174.637	147.679	218.852	210.823	184.139	210.578	0.931967
ENSMUSG00000040463.16	ENSMUSG00000040463	Mybbp1a	525.61	550.178	632.306	764.218	1132.4	1354.33	567.343	702.62	859.395	535.768	645.545	467.669	0.928473
ENSMUSG00000022906.15	ENSMUSG00000022906	Parp9	52.561	65.7822	32.8471	127.912	81.4532	75.0134	43.433	44.9456	63.1647	85.3744	65.6127	62.5813	0.911446
ENSMUSG00000016256.10	ENSMUSG00000016256	Ctsz	26.2805	36.8779	32.8471	45.5279	50.6599	83.1966	38.9087	34.8558	54.2682	29.6197	35.9812	45.6675	0.901867
ENSMUSG00000034117.3	ENSMUSG00000034117	Ptgdr2	44.7741	47.8416	32.8471	68.2919	57.6132	105.019	37.099	46.7802	61.3854	37.4602	38.0977	24.5251	0.880157
ENSMUSG00000042371.12	ENSMUSG00000042371	Slc5a10	42.8274	37.8746	29.1974	62.8719	53.6399	84.5605	29.8602	35.7731	41.8132	28.7485	48.6804	27.0622	0.87153
ENSMUSG00000054083.8	ENSMUSG00000054083	Capn12	3033.93	3457.55	3462.63	4727.31	5625.24	7810.94	3324.43	4211.13	5086.09	2936.71	3469.01	2436.44	0.867676
ENSMUSG00000012126.16	ENSMUSG00000012126	Ubxn11	505.169	581.076	460.772	817.334	717.186	1226.13	577.296	606.308	678.798	522.701	592.631	375.488	0.835518
ENSMUSG00000079523.8	ENSMUSG00000079523	Tmsb10	46.7208	66.7789	70.2563	93.2238	111.253	120.021	87.7708	100.898	140.564	80.1474	77.2537	76.1125	0.82042
ENSMUSG00000040532.14	ENSMUSG00000040532	Abhd11	102.202	100.667	114.052	142.004	182.773	233.223	119.441	109.154	126.329	105.411	153.449	129.391	0.816142
ENSMUSG00000021339.4	ENSMUSG00000021339	Mrs2	44.7741	75.7492	51.0955	88.8878	82.4465	129.569	41.6232	64.2081	71.1715	44.4296	63.4962	43.1304	0.81009
ENSMUSG00000004040.16	ENSMUSG00000004040	Stat3	59.3744	59.802	63.8693	79.1318	100.327	137.752	109.487	77.9669	101.419	70.5646	87.8364	87.9522	0.793235
ENSMUSG00000055912.8	ENSMUSG00000055912	Tmem150a	104.149	137.545	107.665	178.86	165.886	257.773	126.679	144.009	148.57	118.479	124.876	104.02	0.786299
ENSMUSG00000027651.16	ENSMUSG00000027651	Rprd1b	487.649	353.829	285.587	768.554	475.806	698.306	392.706	375.159	313.154	289.228	385.21	257.937	0.785468
ENSMUSG00000003814.8	ENSMUSG00000003814	Calr	133.349	102.66	159.673	189.7	262.24	226.404	254.264	232.066	300.699	211.694	201.071	257.091	0.777672
ENSMUSG00000026575.15	ENSMUSG00000026575	Nme7	489.596	439.545	501.83	633.055	775.792	1020.18	672.306	800.766	674.35	505.277	443.415	395.785	0.763385
ENSMUSG00000018040.9	ENSMUSG00000018040	Rrp7a	280.325	360.805	316.609	455.279	496.666	666.937	320.318	366.903	371.871	361.535	374.628	282.462	0.757292
ENSMUSG00000026822.14	ENSMUSG00000026822	Lcn2	87.6016	106.647	137.775	135.5	234.426	190.943	245.215	253.163	258.886	187.301	201.071	238.486	0.756378
ENSMUSG00000029599.13	ENSMUSG00000029599	Ddx54	36.9873	53.8218	50.183	71.5439	74.4999	91.3799	47.9572	44.0284	44.4822	56.6259	46.5639	44.8218	0.751848
ENSMUSG00000079036.10	ENSMUSG00000079036	Alkbh1	77.8681	75.7492	88.5047	135.5	112.246	156.846	106.773	89.8913	95.1918	85.3744	55.03	59.1986	0.740735
ENSMUSG00000049303.10	ENSMUSG00000049303	Syt12	80.7881	82.7261	81.2053	132.248	112.246	160.938	59.7203	80.7187	92.5229	95.8285	98.4191	60.89	0.728331
ENSMUSG00000050891.9	ENSMUSG00000050891	Tatdn1	422.434	443.532	412.413	628.719	675.466	810.144	411.708	440.284	591.613	414.676	453.998	346.734	0.725884
ENSMUSG00000039307.16	ENSMUSG00000039307	Hexdc	96.3617	92.6931	103.103	128.996	159.926	192.307	107.678	121.078	150.35	100.184	68.7875	80.3409	0.719974
ENSMUSG00000073731.12	ENSMUSG00000073731	AI507597	106.095	66.7789	85.7674	94.3078	128.14	203.218	93.1999	88.0568	99.64	83.6321	111.118	79.4952	0.718767
ENSMUSG00000029363.14	ENSMUSG00000029363	Rfc5	369.873	411.637	409.676	539.831	583.086	823.783	451.522	404.511	524	357.179	401.084	286.69	0.708631
ENSMUSG00000030965.19	ENSMUSG00000030965	Abraxas2	394.207	250.172	240.879	428.179	433.093	583.74	272.361	258.667	282.017	367.633	402.143	319.672	0.706913
ENSMUSG00000033039.10	ENSMUSG00000033039	Micall1	61.3211	51.8284	58.3948	80.2158	76.4865	122.749	55.196	69.7116	66.7232	55.7547	74.0789	58.3529	0.704017
ENSMUSG00000001942.8	ENSMUSG00000001942	Siae	531.45	605.994	580.299	992.942	675.466	1097.92	519.386	538.43	612.964	528.799	605.33	440.607	0.68746
ENSMUSG00000022471.14	ENSMUSG00000022471	Xrcc6	153.789	120.601	105.841	177.776	229.46	204.582	145.681	121.078	93.4125	124.577	139.692	115.86	0.686225
ENSMUSG00000029603.15	ENSMUSG00000029603	Dtx1	563.57	411.637	410.589	568.015	739.039	911.071	485.001	480.643	516.883	509.633	578.874	406.779	0.678626
ENSMUSG00000026792.16	ENSMUSG00000026792	Lrsam1	90.5216	85.7162	91.2419	99.7278	130.126	193.671	75.1028	95.3948	120.102	87.1168	104.769	71.884	0.663018
ENSMUSG00000032068.14	ENSMUSG00000032068	Plet1	125.562	84.7195	123.177	159.348	189.726	178.668	220.784	182.534	241.093	211.694	193.663	243.56	0.662327
ENSMUSG00000046605.14	ENSMUSG00000046605	B3gntl1	158.656	199.34	189.783	214.632	257.273	391.433	181.875	254.08	277.569	171.62	209.537	169.984	0.65633
ENSMUSG00000089875.2	ENSMUSG00000089875	Etohd2	731.96	867.129	814.79	1189.15	1090.68	1520.73	727.502	835.622	1090.7	687.351	800.052	593.677	0.654854
ENSMUSG00000036560.14	ENSMUSG00000036560	Lgi4	2972.61	2937.27	3452.59	3841.69	4718.33	6097.9	3830.24	3747	4131.5	3039.5	3739.93	2463.51	0.646717
ENSMUSG00000020571.12	ENSMUSG00000020571	Pdia6	146.976	153.492	141.425	161.516	227.473	300.053	171.922	167.858	176.149	112.381	148.158	99.7919	0.640896
ENSMUSG00000024018.18	ENSMUSG00000024018	Ccdc167	846.815	889.056	812.965	1553.37	1061.87	1350.24	604.442	762.241	910.105	866.812	893.18	800.872	0.637657
ENSMUSG00000027209.17	ENSMUSG00000027209	Fam227b	71.0546	58.8053	66.6066	94.3078	84.4332	126.841	80.5319	87.1395	81.8472	65.3376	68.7875	60.0443	0.637275
ENSMUSG00000040774.15	ENSMUSG00000040774	Cept1	154.763	158.475	148.724	187.532	219.526	310.964	141.157	163.272	220.632	157.681	172.498	129.391	0.636253
ENSMUSG00000071724.5	ENSMUSG00000071724	Smpd5	90.5216	98.6733	96.7164	118.156	134.1	190.943	94.1047	124.747	127.219	88.8591	111.118	65.1184	0.632386
ENSMUSG00000026005.15	ENSMUSG00000026005	Rpe	108.042	137.545	143.25	163.684	220.52	216.857	114.012	166.024	200.17	121.092	119.584	87.1065	0.628346
ENSMUSG00000041650.15	ENSMUSG00000041650	Pcca	73.9747	87.7096	103.103	124.66	114.233	169.121	98.629	85.305	85.4058	92.3438	81.4868	82.0323	0.623783
ENSMUSG00000074968.11	ENSMUSG00000074968	Ano3	404.914	321.934	395.99	518.151	557.259	646.479	449.712	365.069	449.27	413.805	418.017	288.382	0.616842
ENSMUSG00000028467.15	ENSMUSG00000028467	Gba2	88.5749	93.6898	90.3295	134.416	110.26	173.213	107.678	101.816	113.874	82.7609	71.9624	76.1125	0.616362
ENSMUSG00000020610.16	ENSMUSG00000020610	Amz2	128.482	106.647	110.403	195.12	128.14	201.854	95.0096	110.988	98.7504	141.129	103.71	101.483	0.60381
ENSMUSG00000021039.9	ENSMUSG00000021039	Snw1	619.051	638.885	657.854	918.146	817.512	1171.57	651.494	616.397	704.597	588.909	629.671	497.268	0.601706
ENSMUSG00000022544.14	ENSMUSG00000022544	Eef2kmt	226.791	226.251	229.017	287.259	306.94	440.533	200.877	265.088	276.679	195.142	234.936	172.522	0.601289
ENSMUSG00000031787.8	ENSMUSG00000031787	Katnb1	665.772	750.515	705.3	1043.89	847.312	1324.33	634.302	686.109	804.238	635.952	716.449	529.404	0.599912
ENSMUSG00000014873.15	ENSMUSG00000014873	Surf2	565.517	607.987	663.329	720.859	853.272	1207.03	581.821	869.561	824.699	509.633	630.729	443.144	0.598469
ENSMUSG00000040018.9	ENSMUSG00000040018	Cox15	88.5749	69.769	93.0667	102.98	128.14	147.299	88.6756	106.402	85.4058	69.6934	92.0695	80.3409	0.589937
ENSMUSG00000041528.15	ENSMUSG00000041528	Rnf123	231.658	246.185	190.696	285.091	303.96	411.892	215.355	225.645	249.1	235.215	253.985	189.435	0.582278
ENSMUSG00000009246.14	ENSMUSG00000009246	Trpm5	133.349	145.518	111.315	183.196	202.64	197.762	105.868	150.43	118.323	155.939	139.692	86.2608	0.580826
ENSMUSG00000070284.10	ENSMUSG00000070284	Gmppb	183.963	175.419	162.411	248.236	223.5	304.145	146.586	173.362	218.852	148.97	209.537	131.083	0.572356
ENSMUSG00000028657.14	ENSMUSG00000028657	Ppt1	281.298	302.997	262.777	405.415	345.679	501.908	274.171	294.44	361.195	244.798	278.325	184.361	0.564833
ENSMUSG00000029592.11	ENSMUSG00000029592	Usp30	136.269	112.627	112.228	187.532	139.066	205.946	95.9144	135.754	124.55	119.35	104.769	97.2548	0.560407
ENSMUSG00000022476.8	ENSMUSG00000022476	Polr3h	1512.59	1370.46	1479.94	1931.68	1886.34	2609.1	1677.6	1713.44	1691.21	1383.41	1628.68	1255.01	0.558855
ENSMUSG00000029227.15	ENSMUSG00000029227	Fip1l1	176.177	171.432	161.498	236.312	236.413	276.867	156.54	172.444	203.728	147.227	186.255	134.465	0.558136
ENSMUSG00000063334.16	ENSMUSG00000063334	Krr1	115.829	161.465	135.95	229.808	160.92	216.857	120.345	125.664	134.336	145.485	136.517	98.9462	0.556088
ENSMUSG00000058966.13	ENSMUSG00000058966	Fam57b	2201.72	1918.65	2263.71	3436.27	2680.01	3258.31	1755.42	1557.5	1319.34	2512.45	2453.07	1881.67	0.554277
ENSMUSG00000024941.8	ENSMUSG00000024941	Scyl1	335.806	466.456	447.085	492.135	564.212	777.411	402.66	538.43	620.081	310.136	380.977	281.616	0.553629
ENSMUSG00000050565.16	ENSMUSG00000050565	Tor1aip2	317.312	347.848	230.842	485.631	412.233	411.892	292.268	288.019	306.927	404.222	339.705	305.295	0.547722
ENSMUSG00000017754.13	ENSMUSG00000017754	Pltp	262.805	336.885	300.186	376.147	407.266	531.913	256.073	373.324	381.657	265.706	255.043	211.423	0.547624
ENSMUSG00000026201.12	ENSMUSG00000026201	Stk16	225.817	164.456	190.696	233.06	255.286	360.064	222.594	158.686	219.742	145.485	166.148	125.163	0.546302
ENSMUSG00000014959.12	ENSMUSG00000014959	Gorasp2	142.109	169.439	162.411	208.128	206.613	274.14	168.303	171.527	183.267	133.289	169.323	114.169	0.539492
ENSMUSG00000059277.12	ENSMUSG00000059277	R74862	832.215	707.657	677.015	999.446	951.612	1265.68	722.978	750.317	775.769	722.198	782.061	588.603	0.537063
ENSMUSG00000002109.14	ENSMUSG00000002109	Ddb2	215.111	265.122	193.433	356.635	257.273	350.517	199.973	228.397	230.418	179.461	165.09	150.534	0.517637
ENSMUSG00000021485.14	ENSMUSG00000021485	Mxd3	426.328	453.499	476.283	613.543	503.619	821.055	515.766	397.173	491.083	416.418	476.221	295.993	0.515257
ENSMUSG00000059742.10	ENSMUSG00000059742	Kcnh7	167.416	209.307	179.747	252.571	212.573	323.239	141.157	171.527	199.28	176.847	192.605	168.293	0.502595
ENSMUSG00000024142.15	ENSMUSG00000024142	Mlst8	348.46	254.159	308.398	396.743	374.486	516.91	256.073	275.177	319.382	282.258	368.278	244.406	0.499741
ENSMUSG00000021040.15	ENSMUSG00000021040	Slirp	1468.79	1579.77	1566.62	2210.27	1815.81	2469.99	1645.93	1530.9	1472.36	1467.92	1636.09	1225.41	0.49318
ENSMUSG00000032185.15	ENSMUSG00000032185	Carm1	872.122	927.928	831.214	997.278	1194.98	1467.53	915.711	968.624	1020.42	771.855	825.45	723.068	0.476005
ENSMUSG00000019303.14	ENSMUSG00000019303	Psmc3ip	299.792	288.046	312.96	343.627	382.433	525.094	303.126	322.875	334.506	266.577	306.898	231.72	0.473983
ENSMUSG00000030319.8	ENSMUSG00000030319	Cand2	1147.58	1146.21	1130.49	1395.11	1302.26	2043.09	1254.13	1209.86	1354.93	902.53	1157.75	750.976	0.469228
ENSMUSG00000033751.5	ENSMUSG00000033751	Gadd45gip1	489.596	507.32	515.517	677.499	606.926	793.778	546.531	510.913	484.856	432.97	458.231	394.939	0.458465
ENSMUSG00000059409.9	ENSMUSG00000059409	Ppp2r5d	276.432	266.119	269.164	380.483	291.046	436.441	283.219	262.336	248.21	217.792	271.975	213.961	0.448876
ENSMUSG00000038515.10	ENSMUSG00000038515	Grtp1	2228	2341.25	2090.35	2896.44	2773.38	3419.25	2003.34	2483.93	2358.44	1910.47	1956.74	1682.93	0.448697
ENSMUSG00000026749.11	ENSMUSG00000026749	Nek6	1362.69	1460.17	1424.29	1903.5	1560.52	2306.32	1447.77	1395.15	1292.65	1254.48	1396.92	1150.99	0.442165
ENSMUSG00000058586.12	ENSMUSG00000058586	Serhl	499.329	465.459	467.159	640.643	562.226	725.584	546.531	436.615	468.842	410.32	452.939	414.39	0.429466
ENSMUSG00000040441.10	ENSMUSG00000040441	Slc26a10	3031.01	2636.27	2759.16	3292.1	3553.15	4358.96	2699.18	2952.65	3165.35	2537.71	3097.56	2296.9	0.411045
ENSMUSG00000039452.6	ENSMUSG00000039452	Snx22	4833.66	5402.11	5402.43	6827.02	5735.5	8218.74	5357.64	5377.88	5354.76	4332.32	4676.49	3587.43	0.410207
ENSMUSG00000030314.16	ENSMUSG00000030314	Atg7	774.787	713.637	727.198	879.122	993.332	1058.37	834.275	1050.26	1039.1	682.996	707.983	536.17	0.403594
ENSMUSG00000029624.10	ENSMUSG00000029624	Ptcd1	461.368	465.459	480.845	600.535	540.372	710.581	489.526	505.409	486.635	434.713	449.765	374.642	0.395374
ENSMUSG00000006728.12	ENSMUSG00000006728	Cdk4	1800.7	1884.76	2030.13	2446.58	2251.88	2813.68	1687.55	2016.13	1957.22	1509.73	1854.09	1396.24	0.394323
ENSMUSG00000021066.9	ENSMUSG00000021066	Atl1	964.591	948.858	946.179	1125.19	1098.62	1531.64	922.045	945.693	1002.63	789.278	924.928	728.142	0.393159
ENSMUSG00000028702.15	ENSMUSG00000028702	Rad54l	968.484	987.73	999.099	1181.56	1200.94	1449.8	945.572	1058.52	941.243	840.677	972.55	759.433	0.374899

### Sheet: MPLA+IFNg_DOWN
Gene ID	Gene ID	Gene Symbol	Vehicle_1.tabular	Vehicle_2.tabular	Vehicle_3.tabular	MPLA+IFNg_1.tabular	MPLA+IFNg_2.tabular	MPLA+IFNg_3.tabular	MPLA_1.tabular	MPLA_2.tabular	MPLA_3.tabular	IFNg_1.tabular	IFNg_2.tabular	IFNg_3.tabular	log2FoldChange
ENSMUSG00000029270.10	ENSMUSG00000029270	Fam69a	675.506	667.789	763.695	583.191	539.379	553.735	580.011	620.066	588.054	521.829	538.659	501.496	-0.329898
ENSMUSG00000021555.15	ENSMUSG00000021555	Naa35	784.521	738.555	880.484	704.599	550.306	559.19	624.349	718.213	652.109	542.738	689.992	518.41	-0.405923
ENSMUSG00000025264.12	ENSMUSG00000025264	Tsr2	325.099	352.832	307.485	303.519	183.766	203.218	251.549	291.688	206.397	229.988	250.81	213.115	-0.513084
ENSMUSG00000027832.5	ENSMUSG00000027832	Ptx3	364.033	362.799	423.362	194.036	320.846	256.409	285.029	345.806	300.699	235.215	362.987	235.949	-0.576531
ENSMUSG00000027714.11	ENSMUSG00000027714	Exosc9	707.626	823.274	739.059	737.119	384.419	375.067	712.119	663.178	408.346	642.922	673.06	558.158	-0.600974
ENSMUSG00000085715.2	ENSMUSG00000085715	Tsix	611.264	428.581	517.342	476.959	289.06	241.407	295.887	319.206	178.818	448.651	398.968	478.663	-0.628269
ENSMUSG00000021391.10	ENSMUSG00000021391	Cenpp	57.4277	68.7723	64.7818	45.5279	35.7599	30.0053	37.099	54.1182	35.5857	60.1106	48.6804	35.5191	-0.779069
ENSMUSG00000022747.17	ENSMUSG00000022747	St3gal6	184.937	189.373	223.543	130.08	95.3598	122.749	180.066	196.293	160.136	136.773	125.934	121.78	-0.77992
ENSMUSG00000079429.9	ENSMUSG00000079429	Mroh2a	229.711	198.343	190.696	159.348	100.327	98.1993	115.821	142.175	112.985	134.16	154.507	124.317	-0.789906
ENSMUSG00000029250.5	ENSMUSG00000029250	Polr2b	728.067	755.499	788.33	498.639	397.333	375.067	502.194	781.504	803.348	459.105	426.483	386.482	-0.837889
ENSMUSG00000008845.9	ENSMUSG00000008845	Cd163	198.564	160.469	208.032	126.828	88.4065	100.927	128.489	166.941	123.66	123.706	176.731	150.534	-0.84285
ENSMUSG00000021807.6	ENSMUSG00000021807	Rtraf	125.562	155.485	168.798	107.316	69.5332	69.5578	93.1999	121.078	124.55	67.9511	69.8458	81.1866	-0.868386
ENSMUSG00000029761.16	ENSMUSG00000029761	Cald1	70.0813	86.7129	89.4171	58.5359	43.7066	28.6415	91.3902	50.4492	56.0475	49.6566	61.3797	81.1866	-0.911608
ENSMUSG00000032383.7	ENSMUSG00000032383	Ppib	449.688	412.634	510.042	343.627	193.7	171.849	228.023	205.466	169.922	207.338	212.712	180.978	-0.952448
ENSMUSG00000022070.7	ENSMUSG00000022070	Bora	36.014	39.868	28.285	17.344	13.9066	21.8221	23.5262	34.8558	24.0204	25.2639	34.9229	22.8337	-0.972857
ENSMUSG00000006216.10	ENSMUSG00000006216	Clcnkb	36.014	51.8284	43.7961	14.092	24.8333	23.1859	32.5747	42.1939	37.365	20.908	31.7481	32.1364	-1.08366
ENSMUSG00000029661.16	ENSMUSG00000029661	Col1a2	27.2538	61.7954	57.4824	21.68	24.8333	17.7304	33.4796	57.7873	72.0611	73.1781	42.3308	76.1125	-1.18959
ENSMUSG00000014771.13	ENSMUSG00000014771	Pdcd2	36.014	35.8812	30.1098	17.344	14.9	12.2749	19.9068	19.2624	16.0136	24.3927	22.2237	22.8337	-1.19615
ENSMUSG00000027306.15	ENSMUSG00000027306	Nusap1	31.1472	33.8878	32.8471	11.924	16.8866	13.6388	16.2874	18.3452	28.4686	27.8774	20.1071	21.1423	-1.2053
ENSMUSG00000031503.13	ENSMUSG00000031503	Col4a2	21.4137	25.9142	26.4602	17.344	9.93332	4.09164	19.9068	20.1797	31.1375	21.7792	20.1071	22.8337	-1.23405
ENSMUSG00000056476.13	ENSMUSG00000056476	Med12l	74.948	77.7426	82.1177	35.7719	39.7333	23.1859	57.0058	98.1466	77.399	46.1719	48.6804	41.439	-1.25049
ENSMUSG00000073652.10	ENSMUSG00000073652	Apol7d	54.5077	72.7591	36.4968	34.6879	17.88	15.0027	19.9068	35.7731	22.2411	37.4602	16.9323	30.445	-1.27715
ENSMUSG00000010067.13	ENSMUSG00000010067	Rassf1	32.1206	29.901	31.9347	15.176	12.9133	8.18328	8.14368	27.5177	27.5789	12.1963	23.2819	16.0682	-1.37311
ENSMUSG00000017176.17	ENSMUSG00000017176	Nt5c3b	87.6016	125.584	82.1177	55.2839	26.82	30.0053	56.1009	77.0497	65.8336	67.9511	44.4473	40.5933	-1.39729
ENSMUSG00000101609.2	ENSMUSG00000101609	Kcnq1ot1	18.4937	23.9208	36.4968	16.26	10.9266	2.72776	15.3825	19.2624	5.33786	15.681	14.8158	15.2225	-1.39939
ENSMUSG00000001506.10	ENSMUSG00000001506	Col1a1	37.9607	70.7657	81.2053	27.0999	24.8333	17.7304	41.6232	102.733	99.64	83.6321	63.4962	61.7357	-1.447
ENSMUSG00000020085.15	ENSMUSG00000020085	Aifm2	28.2272	58.8053	49.2706	23.848	10.9266	13.6388	19.9068	36.6903	16.0136	12.1963	22.2237	22.8337	-1.49334
ENSMUSG00000026043.18	ENSMUSG00000026043	Col3a1	32.1206	63.7888	68.4314	17.344	19.8666	17.7304	27.1456	84.3877	75.6197	72.3069	38.0977	71.884	-1.58073
ENSMUSG00000031502.11	ENSMUSG00000031502	Col4a1	43.8008	58.8053	61.1321	28.1839	20.86	5.45552	45.2427	44.9456	47.1511	33.1044	32.8064	45.6675	-1.58708
ENSMUSG00000032332.17	ENSMUSG00000032332	Col12a1	12.6536	20.9307	18.2484	6.50399	8.93999	1.36388	8.14368	22.0142	20.4618	13.0675	14.8158	16.9139	-1.62473
ENSMUSG00000027750.16	ENSMUSG00000027750	Postn	36.014	54.8185	66.6066	11.924	21.8533	13.6388	28.9553	61.4563	64.0543	64.4664	49.7387	54.1244	-1.73135
ENSMUSG00000020427.11	ENSMUSG00000020427	Igfbp3	15.5736	12.9571	23.7229	4.33599	3.97333	6.8194	8.14368	11.9244	27.5789	8.71168	7.40789	10.1483	-1.78824
ENSMUSG00000025607.15	ENSMUSG00000025607	Copg2	288.112	249.175	241.791	110.568	46.6866	65.4662	147.491	215.556	118.323	132.417	58.2048	134.465	-1.80653
ENSMUSG00000018593.13	ENSMUSG00000018593	Sparc	36.014	54.8185	72.9935	13.008	19.8666	9.54715	38.0038	69.7116	74.73	73.1781	43.3891	76.9581	-1.94929
ENSMUSG00000075410.12	ENSMUSG00000075410	Prcd	36.014	27.9076	20.9856	13.008	1.98666	5.45552	12.6679	22.9314	8.89643	15.681	10.5827	11.8397	-2.05378
ENSMUSG00000031375.17	ENSMUSG00000031375	Bgn	12.6536	17.9406	20.0732	3.25199	3.97333	2.72776	10.8582	16.5106	16.0136	19.1657	8.46616	17.7596	-2.34784

### Sheet: MPLA_UP
Gene ID	Gene ID	Gene Symbol	Vehicle_1.tabular	Vehicle_2.tabular	Vehicle_3.tabular	MPLA+IFNg_1.tabular	MPLA+IFNg_2.tabular	MPLA+IFNg_3.tabular	MPLA_1.tabular	MPLA_2.tabular	MPLA_3.tabular	IFNg_1.tabular	IFNg_2.tabular	IFNg_3.tabular	log2FoldChange
ENSMUSG00000028268.14	ENSMUSG00000028268	Gbp3	2.92005	4.9835	0.912419	32.5199	35.7599	39.5525	9.95339	10.0898	47.1511	23.5215	26.4567	17.7596	2.93015
ENSMUSG00000070702.9	ENSMUSG00000070702	Csn1s1	3.8934	1.9934	2.73726	4.33599	4.96666	8.18328	13.5728	31.1868	8.89643	3.48467	2.11654	7.61125	2.6373
ENSMUSG00000024164.15	ENSMUSG00000024164	C3	3.8934	3.9868	5.47451	16.26	36.7533	40.9164	21.7165	13.7589	27.5789	3.48467	4.23308	2.53708	2.23924
ENSMUSG00000046879.7	ENSMUSG00000046879	Irgm1	3.8934	3.9868	4.5621	21.68	34.7666	40.9164	13.5728	12.8416	30.2479	27.0062	24.3402	26.2165	2.18714
ENSMUSG00000060802.8	ENSMUSG00000060802	B2m	27.2538	31.8944	16.4235	152.844	291.046	178.668	93.1999	51.3664	152.129	251.767	146.041	144.614	1.97306
ENSMUSG00000067212.8	ENSMUSG00000067212	H2-T23	12.6536	19.934	8.21177	52.0319	77.4799	75.0134	28.0504	29.3523	72.9508	40.0737	43.3891	39.7476	1.67581
ENSMUSG00000032496.7	ENSMUSG00000032496	Ltf	21.4137	38.8713	40.1464	124.66	252.306	126.841	71.4834	86.2222	129.888	104.54	86.7781	82.878	1.51782
ENSMUSG00000064246.10	ENSMUSG00000064246	Chil1	27.2538	20.9307	48.3582	40.1079	65.5599	65.4662	63.3397	94.4776	102.309	31.362	38.0977	58.3529	1.42997
ENSMUSG00000014956.15	ENSMUSG00000014956	Ppp1cb	20.4404	16.9439	17.336	31.4359	37.7466	38.1886	66.9591	38.5248	41.8132	40.0737	57.1466	64.2727	1.42858
ENSMUSG00000024610.14	ENSMUSG00000024610	Cd74	26.2805	11.9604	12.7739	54.1999	86.4199	64.1023	41.6232	31.1868	63.1647	80.1474	67.7293	54.9701	1.41435
ENSMUSG00000073411.11	ENSMUSG00000073411	H2-D1	42.8274	80.7327	38.3216	163.684	277.14	173.213	114.916	95.3948	193.942	217.792	162.974	144.614	1.32032
ENSMUSG00000028262.13	ENSMUSG00000028262	Clca3a2	27.2538	31.8944	26.4602	45.5279	86.4199	46.3719	86.8659	60.539	56.0475	54.8836	60.3214	89.6436	1.24887
ENSMUSG00000026822.14	ENSMUSG00000026822	Lcn2	87.6016	106.647	137.775	135.5	234.426	190.943	245.215	253.163	258.886	187.301	201.071	238.486	1.18951
ENSMUSG00000049775.16	ENSMUSG00000049775	Tmsb4x	53.5343	48.8383	60.2197	82.3838	132.113	117.294	130.299	96.3121	136.115	107.154	82.545	109.94	1.15762
ENSMUSG00000024661.6	ENSMUSG00000024661	Fth1	40.8807	41.8614	41.0589	65.0399	88.4065	91.3799	121.25	72.4634	80.9575	65.3376	57.1466	59.1986	1.14968
ENSMUSG00000022587.14	ENSMUSG00000022587	Ly6e	89.5483	69.769	91.2419	113.82	215.553	148.663	174.637	147.679	218.852	210.823	184.139	210.578	1.11092
ENSMUSG00000060938.14	ENSMUSG00000060938	Rpl26	45.7475	41.8614	38.3216	45.5279	61.5866	49.0997	90.4853	84.3877	81.8472	71.4358	70.9041	74.4211	1.02757
ENSMUSG00000003814.8	ENSMUSG00000003814	Calr	133.349	102.66	159.673	189.7	262.24	226.404	254.264	232.066	300.699	211.694	201.071	257.091	0.992074
ENSMUSG00000038274.12	ENSMUSG00000038274	Fau	29.2005	46.8449	42.8837	49.8639	51.6533	61.3746	76.9125	77.0497	77.399	46.1719	46.5639	57.5072	0.960045
ENSMUSG00000032068.14	ENSMUSG00000032068	Plet1	125.562	84.7195	123.177	159.348	189.726	178.668	220.784	182.534	241.093	211.694	193.663	243.56	0.950476

### Sheet: MPLA_DOWN
Gene ID	Gene ID	Gene Symbol	Vehicle_1.tabular	Vehicle_2.tabular	Vehicle_3.tabular	MPLA+IFNg_1.tabular	MPLA+IFNg_2.tabular	MPLA+IFNg_3.tabular	MPLA_1.tabular	MPLA_2.tabular	MPLA_3.tabular	IFNg_1.tabular	IFNg_2.tabular	IFNg_3.tabular	log2FoldChange
ENSMUSG00000015093.15	ENSMUSG00000015093	Clic3	92.4683	92.6931	95.804	72.6279	74.4999	81.8328	42.5281	49.5319	61.3854	83.6321	89.9529	76.1125	-0.872667
ENSMUSG00000033705.17	ENSMUSG00000033705	Stard9	155.736	147.512	124.089	139.836	90.3932	68.194	76.9125	80.7187	72.0611	101.055	87.8364	88.7979	-0.895671
ENSMUSG00000085715.2	ENSMUSG00000085715	Tsix	611.264	428.581	517.342	476.959	289.06	241.407	295.887	319.206	178.818	448.651	398.968	478.663	-0.971893
ENSMUSG00000032383.7	ENSMUSG00000032383	Ppib	449.688	412.634	510.042	343.627	193.7	171.849	228.023	205.466	169.922	207.338	212.712	180.978	-1.18545
ENSMUSG00000021900.10	ENSMUSG00000021900	Btd	129.456	74.7525	72.9935	57.4519	76.4865	62.7384	27.1456	31.1868	33.8064	61.8529	46.5639	40.5933	-1.58906

### Sheet: IFNg_UP
Gene ID	Gene ID	Gene Symbol	Vehicle_1.tabular	Vehicle_2.tabular	Vehicle_3.tabular	MPLA+IFNg_1.tabular	MPLA+IFNg_2.tabular	MPLA+IFNg_3.tabular	MPLA_1.tabular	MPLA_2.tabular	MPLA_3.tabular	IFNg_1.tabular	IFNg_2.tabular	IFNg_3.tabular	log2FoldChange
ENSMUSG00000046157.13	ENSMUSG00000046157	Tmem229b	0	1.9934	0	1.084	0.993332	1.36388	3.61941	0.917258	3.55857	11.3252	6.34962	8.45694	3.7125
ENSMUSG00000073409.12	ENSMUSG00000073409	H2-Q6	0.973351	5.9802	1.82484	39.0239	66.5532	62.7384	12.6679	5.50355	28.4686	44.4296	41.2725	13.5311	3.49879
ENSMUSG00000060550.16	ENSMUSG00000060550	H2-Q7	2.92005	1.9934	1.82484	36.8559	46.6866	40.9164	7.23883	7.33806	19.5722	32.2332	26.4567	16.0682	3.47178
ENSMUSG00000028268.14	ENSMUSG00000028268	Gbp3	2.92005	4.9835	0.912419	32.5199	35.7599	39.5525	9.95339	10.0898	47.1511	23.5215	26.4567	17.7596	2.94177
ENSMUSG00000060802.8	ENSMUSG00000060802	B2m	27.2538	31.8944	16.4235	152.844	291.046	178.668	93.1999	51.3664	152.129	251.767	146.041	144.614	2.8435
ENSMUSG00000046879.7	ENSMUSG00000046879	Irgm1	3.8934	3.9868	4.5621	21.68	34.7666	40.9164	13.5728	12.8416	30.2479	27.0062	24.3402	26.2165	2.64011
ENSMUSG00000024338.14	ENSMUSG00000024338	Psmb8	3.8934	4.9835	2.73726	14.092	23.84	17.7304	7.23883	11.9244	13.3446	20.0369	21.1654	15.2225	2.28044
ENSMUSG00000033880.11	ENSMUSG00000033880	Lgals3bp	8.76016	4.9835	2.73726	21.68	32.7799	21.8221	16.2874	13.7589	28.4686	22.6504	25.3985	21.1423	2.06979
ENSMUSG00000061232.15	ENSMUSG00000061232	H2-K1	60.3478	73.7558	48.3582	244.984	411.239	270.048	111.297	111.905	272.231	318.847	240.227	184.361	2.02661
ENSMUSG00000024610.14	ENSMUSG00000024610	Cd74	26.2805	11.9604	12.7739	54.1999	86.4199	64.1023	41.6232	31.1868	63.1647	80.1474	67.7293	54.9701	1.9914
ENSMUSG00000073421.5	ENSMUSG00000073421	H2-Ab1	9.73351	14.9505	9.12419	53.1159	63.5732	49.0997	24.431	23.8487	40.9236	48.7854	38.0977	27.9079	1.76356
ENSMUSG00000073411.11	ENSMUSG00000073411	H2-D1	42.8274	80.7327	38.3216	163.684	277.14	173.213	114.916	95.3948	193.942	217.792	162.974	144.614	1.69842
ENSMUSG00000020964.14	ENSMUSG00000020964	Sel1l	12.6536	9.967	5.47451	8.67198	29.8	16.3666	28.0504	15.5934	18.6825	27.8774	26.4567	33.8278	1.64984
ENSMUSG00000067212.8	ENSMUSG00000067212	H2-T23	12.6536	19.934	8.21177	52.0319	77.4799	75.0134	28.0504	29.3523	72.9508	40.0737	43.3891	39.7476	1.59451
ENSMUSG00000014956.15	ENSMUSG00000014956	Ppp1cb	20.4404	16.9439	17.336	31.4359	37.7466	38.1886	66.9591	38.5248	41.8132	40.0737	57.1466	64.2727	1.56133
ENSMUSG00000035929.11	ENSMUSG00000035929	H2-Q4	29.2005	19.934	19.1608	89.9718	91.3865	83.1966	29.8602	34.8558	79.1783	81.0186	75.1372	43.1304	1.54498
ENSMUSG00000047861.2	ENSMUSG00000047861	Foxi1	15.5736	9.967	12.7739	10.84	22.8466	23.1859	27.1456	24.766	24.0204	39.2025	30.6898	38.0562	1.49438
ENSMUSG00000032496.7	ENSMUSG00000032496	Ltf	21.4137	38.8713	40.1464	124.66	252.306	126.841	71.4834	86.2222	129.888	104.54	86.7781	82.878	1.449
ENSMUSG00000001622.15	ENSMUSG00000001622	Csn3	259.885	255.155	398.727	242.816	667.519	400.98	698.547	509.078	670.791	683.867	705.866	980.159	1.37492
ENSMUSG00000000983.13	ENSMUSG00000000983	Wfdc18	23.3604	28.9043	44.7085	24.932	89.3999	45.008	76.0077	51.3664	70.2818	60.1106	84.6616	99.7919	1.33455
ENSMUSG00000022587.14	ENSMUSG00000022587	Ly6e	89.5483	69.769	91.2419	113.82	215.553	148.663	174.637	147.679	218.852	210.823	184.139	210.578	1.27307
ENSMUSG00000028262.13	ENSMUSG00000028262	Clca3a2	27.2538	31.8944	26.4602	45.5279	86.4199	46.3719	86.8659	60.539	56.0475	54.8836	60.3214	89.6436	1.25873
ENSMUSG00000032373.15	ENSMUSG00000032373	Car12	28.2272	14.9505	20.0732	15.176	17.88	12.2749	25.3359	31.1868	27.5789	47.9142	44.4473	56.6615	1.23638
ENSMUSG00000020484.18	ENSMUSG00000020484	Xbp1	45.7475	24.9175	55.6576	31.4359	70.5266	47.7358	82.3416	62.3735	68.5025	96.6996	71.9624	105.712	1.11903
ENSMUSG00000017707.9	ENSMUSG00000017707	Serinc3	59.3744	41.8614	63.8693	31.4359	86.4199	47.7358	81.4368	65.1253	66.7232	135.902	82.545	139.539	1.11652
ENSMUSG00000032068.14	ENSMUSG00000032068	Plet1	125.562	84.7195	123.177	159.348	189.726	178.668	220.784	182.534	241.093	211.694	193.663	243.56	0.960527
ENSMUSG00000026822.14	ENSMUSG00000026822	Lcn2	87.6016	106.647	137.775	135.5	234.426	190.943	245.215	253.163	258.886	187.301	201.071	238.486	0.916852
ENSMUSG00000030695.16	ENSMUSG00000030695	Aldoa	53.5343	40.8647	52.0079	53.1159	90.3932	85.9244	65.1494	57.7873	64.944	85.3744	87.8364	100.638	0.903394
ENSMUSG00000012350.15	ENSMUSG00000012350	Ehf	54.5077	38.8713	58.3948	39.0239	60.5932	51.8274	85.0562	68.7943	67.6129	88.8591	87.8364	103.175	0.882835
ENSMUSG00000049775.16	ENSMUSG00000049775	Tmsb4x	53.5343	48.8383	60.2197	82.3838	132.113	117.294	130.299	96.3121	136.115	107.154	82.545	109.94	0.881966
ENSMUSG00000026864.13	ENSMUSG00000026864	Hspa5	82.7348	72.7591	69.3439	69.3759	97.3465	75.0134	154.73	111.905	126.329	123.706	111.118	167.447	0.839285
ENSMUSG00000037742.14	ENSMUSG00000037742	Eef1a1	166.443	151.498	196.17	127.912	174.826	109.11	354.702	198.128	225.969	300.553	256.101	350.963	0.820003
ENSMUSG00000003814.8	ENSMUSG00000003814	Calr	133.349	102.66	159.673	189.7	262.24	226.404	254.264	232.066	300.699	211.694	201.071	257.091	0.759508

### Sheet: IFNg_DOWN
Gene ID	Gene ID	Gene Symbol	Vehicle_1.tabular	Vehicle_2.tabular	Vehicle_3.tabular	MPLA+IFNg_1.tabular	MPLA+IFNg_2.tabular	MPLA+IFNg_3.tabular	MPLA_1.tabular	MPLA_2.tabular	MPLA_3.tabular	IFNg_1.tabular	IFNg_2.tabular	IFNg_3.tabular	log2FoldChange
ENSMUSG00000014551.8	ENSMUSG00000014551	Mrps25	785.494	772.443	772.819	763.134	650.632	780.139	697.642	779.669	736.625	552.32	597.922	531.096	-0.471188
ENSMUSG00000057132.16	ENSMUSG00000057132	Rpgrip1	954.857	1116.3	1083.95	1075.33	957.572	1147.02	931.999	1130.06	1011.52	730.91	801.11	682.475	-0.510715
ENSMUSG00000024737.2	ENSMUSG00000024737	Slc15a3	1851.31	1966.49	1767.36	1872.06	1756.21	2112.65	1849.52	1975.77	1821.1	1306.75	1464.65	1148.45	-0.5108
ENSMUSG00000021824.13	ENSMUSG00000021824	Ap3m1	1783.18	2248.56	2265.54	2440.08	1832.7	2435.89	1707.46	2101.44	1992.8	1393.87	1541.9	1241.48	-0.592175
ENSMUSG00000047369.15	ENSMUSG00000047369	Dnah14	341.646	430.574	426.1	405.415	313.893	387.342	315.794	409.097	373.65	273.547	277.267	235.103	-0.608566
ENSMUSG00000023017.10	ENSMUSG00000023017	Asic1	212.191	220.271	197.995	198.372	158.933	158.21	150.206	143.092	154.798	147.227	146.041	113.323	-0.632816
ENSMUSG00000090213.1	ENSMUSG00000090213	Tmem189	896.456	1055.51	983.588	1186.98	1170.14	1490.72	762.791	928.265	630.757	541.866	789.469	526.867	-0.659722
ENSMUSG00000042451.12	ENSMUSG00000042451	Mybph	303.685	348.845	402.377	320.863	249.326	256.409	238.881	300.861	208.177	181.203	258.218	218.189	-0.681813
ENSMUSG00000020323.14	ENSMUSG00000020323	Prss57	209.27	236.218	254.565	212.464	224.493	272.776	149.301	223.811	215.294	132.417	159.799	126.008	-0.743187
ENSMUSG00000029250.5	ENSMUSG00000029250	Polr2b	728.067	755.499	788.33	498.639	397.333	375.067	502.194	781.504	803.348	459.105	426.483	386.482	-0.836718
ENSMUSG00000059602.14	ENSMUSG00000059602	Syn3	2264.01	3130.63	2641.45	2468.26	1580.39	1965.35	1129.26	1980.36	2401.15	1669.16	1623.39	1056.27	-0.885874
ENSMUSG00000036334.12	ENSMUSG00000036334	Igsf10	79.8148	104.654	78.468	95.3918	71.5199	88.6522	61.53	60.539	72.0611	38.3314	56.0883	45.6675	-0.908389
ENSMUSG00000021807.6	ENSMUSG00000021807	Rtraf	125.562	155.485	168.798	107.316	69.5332	69.5578	93.1999	121.078	124.55	67.9511	69.8458	81.1866	-1.03861
ENSMUSG00000032383.7	ENSMUSG00000032383	Ppib	449.688	412.634	510.042	343.627	193.7	171.849	228.023	205.466	169.922	207.338	212.712	180.978	-1.19116
ENSMUSG00000039126.10	ENSMUSG00000039126	Prune2	42.8274	42.8581	26.4602	24.932	17.88	20.4582	18.0971	22.0142	16.9032	12.1963	12.6992	12.6854	-1.5773
